# Validation of a murine proteome-wide phage display library for the identification of autoantibody specificities

**DOI:** 10.1101/2023.04.07.535899

**Authors:** Elze Rackaityte, Irina Proekt, Haleigh S. Miller, Akshaya Ramesh, Jeremy F. Brooks, Andrew F. Kung, Caleigh Mandel-Brehm, David Yu, Colin Zamecnik, Rebecca Bair, Sara E. Vazquez, Sara Sunshine, Clare L. Abram, Clifford A. Lowell, Gabrielle Rizzuto, Michael R. Wilson, Julie Zikherman, Mark S. Anderson, Joseph L. DeRisi

## Abstract

Autoimmunity is characterized by loss of tolerance to tissue-specific as well as systemic antigens, resulting in complex autoantibody landscapes. Here, we introduce and extensively validate the performance characteristics of a murine proteome-wide library for phage display immunoprecipitation and sequencing (PhIP-seq), to profile mouse autoantibodies. This system and library were validated using seven genetic mouse models across a spectrum of autoreactivity. Mice deficient in antibody production (*Rag2*^-/-^ and μMT) were used to model non-specific peptide enrichments, while cross-reactivity was evaluated using anti-ovalbumin B cell receptor (BCR)-restricted OB1 mice as a proof of principle. The PhIP-seq approach was then utilized to interrogate three distinct autoimmune disease models. First, serum from *Lyn*^-/-^ *IgD*^+/-^ mice with lupus-like disease was used to identify nuclear and apoptotic bleb reactivities, lending support to the hypothesis that apoptosis is a shared origin of these antigens. Second, serum from non-obese diabetic (NOD) mice, a polygenic model of pancreas-specific autoimmunity, enriched peptides derived from both insulin and predicted pancreatic proteins. Lastly, *Aire*^-/-^ mouse sera were used to identify numerous auto-antigens, many of which were also observed in previous studies of humans with autoimmune polyendocrinopathy syndrome type 1 (APS1) carrying recessive mutations in AIRE. Among these were peptides derived from Perilipin-1, a validated autoimmune biomarker of generalized acquired lipodystrophy in humans. Autoreactivity to Perilipin-1 correlated with lymphocyte infiltration in adipose tissue and underscores the approach in revealing previously unknown specificities. These experiments support the use of murine proteome-wide PhIP-seq for antigenic profiling and autoantibody discovery, which may be employed to study a range of immune perturbations in mouse models of autoimmunity.
