## Supplementary Table 1 for "Validation of a murine proteome-wide phage display library for the identification of autoantibody specificities"

### Sheet: OB1_motif_seqs
Supplementary Table 1. Peptides in mouse proteome with similarity to OB1 epitope.
Peptide name	Log Fold Change above MBM	z-score above MBM	Similarity to OB1 Epitope by Fimo	Contains FGD core motif	Motif Score	Sequence	Gene
NP_001025463.1_potassium_channel_subfamily_K_member_15_[Mus_musculus]_seq5	0.571102	3.69743	FALSE	0.5679	1.88652	VSAENMVVAGLLLCAATLALGAIAFAHFEGWTFFHAYYYCFITLTTIGFGDFVALQRDEALQ	Kcnk15
NP_001034561.1_kinesin-like_protein_KIF21B_[Mus_musculus]_seq13	0.555626	4.93567	FALSE	0.693346	2.30324	SLGASPAGPAFGGSPATSMEDASEVIRKAKQDLERLKKKEVRQRRKSPEKEAFKKRAKLQAE	Kif21b
NP_001036023.1_apoptotic_protease-activating_factor_1_isoform_1_[Mus_musculus]_seq23	1.34146	3.82479	FALSE	0.582607	1.93538	QLIAGKTGQIDYLPEAQVSCCCLSPHLEYVAFGDEDGAIKIIELPNNRVFSSGVGHKKAVRH	Apaf1
NP_001074805.1_diacylglycerol_kinase_eta_isoform_1_[Mus_musculus]_seq21	1.35828	8.68122	FALSE	0.938581	3.1179	FAAPSFDDKILEVVAVFDSVQMAVSRVIKLQHHRIAQCRTVKITIFGDEGVPVQVDGEAWVQ	Dgkh
NP_001075440.1_ankyrin_repeat_domain-containing_protein_63_[Mus_musculus]_seq7	1.48205	5.58398	FALSE	0.746944	2.48129	ERPELGRSMSLALGTMTEEETARLRAGALMARPNSPQSSGSGRWRSQEVLEGAPLALMQAPV	Ankrd63
NP_001106958.1_septin-9_isoform_a_[Mus_musculus]_seq9	2.86746	5.88866	TRUE	0.770017	2.55794	HDIEEKGVRMKLTVIDTPGFGDHINNENCWQPIMKFINDQYEKYLQEEVNINRKKRIPDTRV	2023-09-09
NP_001106959.1_septin-9_isoform_b_[Mus_musculus]_seq10	0.505621	4.02811	FALSE	0.605101	2.0101	INRKKRIPDTRVHCCLYFIPATGHSLRPLDIEFMKRLSKVVNIVPVIAKADTLTLEERVYFK	2023-09-09
NP_001106959.1_septin-9_isoform_b_[Mus_musculus]_seq8	2.82308	6.03237	TRUE	0.780488	2.59273	KSTLINTLFKSKISRKSVQPTSEERIPKTIEIKSITHDIEEKGVRMKLTVIDTPGFGDHINN	2023-09-09
NP_001106959.1_septin-9_isoform_b_[Mus_musculus]_seq9	2.45393	6.17981	TRUE	0.790975	2.62756	VRMKLTVIDTPGFGDHINNENCWQPIMKFINDQYEKYLQEEVNINRKKRIPDTRVHCCLYFI	2023-09-09
NP_001116139.1_MKL/myocardin-like_protein_2_isoform_3_[Mus_musculus]_seq9	0.699974	3.25715	FALSE	0.512838	1.70361	QQQQQQQQHYNYQTILPAPIKTDKNSSSGSNSGSSSSMPARRPGPLPSSLDDLKVSELKTEL	Mkl2
NP_001153791.1_E3_ubiquitin-protein_ligase_UBR4_[Mus_musculus]_seq11	0.721147	6.12554	FALSE	0.787145	2.61484	DKGKEKDPLAALRVRDILSRTKEGVGSPKLGPGKGHQGFGVLSVILANHAIKLLASLFQDLQ	Ubr4
NP_001158206.1_MAGUK_p55_subfamily_member_6_isoform_a_[Mus_musculus]_seq12	0.762581	4.00877	FALSE	0.603011	2.00316	LETLRAMHKAVVDAGITTKLLTDSDLKKTVDESARIQRAYNHYFDLIIVNDNLDKAFEKLQT	Mpp6
NP_001170795.1_septin-6_isoform_1_[Mus_musculus]_seq3	1.90448	7.49305	TRUE	0.874659	2.90555	DLQESNVGLKLTIVSTVGFGDQINKEDSYKPIVEFIDAQFEAYLQEELKIRRVLHSYHDSRI	2023-09-06
NP_001181962.1_protein_ABHD12B_[Mus_musculus]_seq5	1.3662	4.89903	FALSE	0.69011	2.2925	YRGFGDSTGTTTEEGLTTDIICVYEWTKARSGRTPVCLWGHSLGTGVATNAARVLEAKGCPV	Abhd12b
NP_001193320.1_hexokinase-3_isoform_2_[Mus_musculus]_seq15	0.966059	3.37651	FALSE	0.528468	1.75553	RRQAVELNVVAIVNDTVGTMMSCGYDDPRCEMGLIVGTGTNACYMEELRNVASVPGDSGLMC	Hk3
NP_001230187.1_uncharacterized_protein_LOC215467_[Mus_musculus]_seq1	0.856548	5.36017	FALSE	0.729179	2.42228	MWVSSKPCQQSTYPQASSLIRLQGHWEKAWNTETWLWRLKEAEEKGDPVGGPAVSINLDSRD	Gm4791
NP_001239373.1_peptidyl-prolyl_cis-trans_isomerase-like_2_[Mus_musculus]_seq12	1.52964	5.89752	FALSE	0.770669	2.56011	AKVKMSQPQPGNQGPQTYRQGVGKYIHPAATKRSAEEEPSTSTATPTAKKRPSRGFGDFSSW	Ppil2
NP_001239432.1_aftiphilin_isoform_2_[Mus_musculus]_seq14	0.89419	5.5775	FALSE	0.746439	2.47962	AGPSQAVDWNAFEDEQKDGCSWAAFGDQQETESHHLKEVWQSQRTDETMGTLGTPKMHSVSS	Aftph
NP_001268903.1_ankyrin_repeat_domain-containing_protein_10_isoform_3_[Mus_musculus]_seq4	1.57669	5.84002	FALSE	0.766414	2.54597	PLSSGQASVSANGTEEPEKTMGINPEMCGSLHLNGSPSSCVASRPSWVGDIGESLHYGHYHG	Ankrd10
NP_001268903.1_ankyrin_repeat_domain-containing_protein_10_isoform_3_[Mus_musculus]_seq5	0.82197	6.74969	FALSE	0.829284	2.75482	ASRPSWVGDIGESLHYGHYHGFGDTAESIPELSSVLEHTSCVRVEQRYDSAVLGAMQLHHGS	Ankrd10
NP_001271321.1_septin-4_isoform_2_[Mus_musculus]_seq2	3.347	5.50071	FALSE	0.740418	2.45962	FDFTLMVAGESGLGKSTLVNSLFLTDLYRDRKLLGAEERIMQTVEITKHAVDIEEKGVRLRL	2023-09-04
NP_001271321.1_septin-4_isoform_2_[Mus_musculus]_seq3	2.143	6.65341	TRUE	0.823044	2.73409	VEITKHAVDIEEKGVRLRLTIVDTPGFGDAVNNTECWKPVAEYIDQQFEQYFRDESGLNRKN	2023-09-04
NP_001271327.1_septin-4_isoform_4_[Mus_musculus]_seq2	3.19222	6.25551	TRUE	0.796263	2.64513	NSLFLTDLYRDRKLLGAEERIMQTVEITKHAVDIEEKGVRLRLTIVDTPGFGDAVNNTECWK	2023-09-04
NP_001271327.1_septin-4_isoform_4_[Mus_musculus]_seq3	3.01799	5.6242	TRUE	0.750061	2.49165	TIVDTPGFGDAVNNTECWKPVAEYIDQQFEQYFRDESGLNRKNIQDNRVHCCLYFISPFGHG	2023-09-04
NP_001276762.1_apolipoprotein_C-III_isoform_c_[Mus_musculus]_seq1	0.723462	4.09093	TRUE	0.611822	2.03243	MEQASKTVQDALSSVQESDIAVVARGWMDNHFRSLKGYWSKFTDKFTGFWDSNPEDQPTPAI	Apoc3
NP_001277401.1_E3_ubiquitin-protein_ligase_RNF185_isoform_2_[Mus_musculus]_seq3	0.79942	5.30516	FALSE	0.724698	2.4074	KVIPLYGRGSTGQQDPREKTPPRPQGQRPEPENRGGFQGFGFGDGGFQMSFGIGAFPFGIFA	Rnf185
NP_001277402.1_E3_ubiquitin-protein_ligase_RNF185_isoform_3_[Mus_musculus]_seq2	0.854507	5.12619	FALSE	0.709795	2.35789	LYGRGSTGQQDPREKTPPRPQGQRPEPENRGGFQGFGFGDGGFQMSFGIGAFPFGIFATAFN	Rnf185
NP_001277699.1_trophinin_isoform_1_[Mus_musculus]_seq41	0.742309	5.68333	FALSE	0.754603	2.50674	NTNLCFGGSNSTNCFSGATSANFNEGHSISFGNGLSTSAGFGNGLGTSAGFGSSLGTSTGFG	Tro
NP_001277699.1_trophinin_isoform_1_[Mus_musculus]_seq43	1.75101	6.10046	FALSE	0.785363	2.60892	TSTDFSGGLNHNADFNGGLGNSAGFNGGLNTNTDFGGELGTSAGFGDGLGSSTSFGAGLVTS	Tro
NP_001277699.1_trophinin_isoform_1_[Mus_musculus]_seq44	2.34247	6.09098	FALSE	0.784687	2.60668	GFGDGLGSSTSFGAGLVTSDGFAGNLGTNTGFGGTLGTGAGFSVSLNNGNGFGNGPNASFNR	Tro
NP_001307187.1_matrix_metalloproteinase-25_isoform_2_[Mus_musculus]_seq5	1.24386	9.15026	FALSE	0.961433	3.19381	EIFLFKGPWFWRLQPSGQLVSPRPAGLHRFWEGLPTHVKVIQAAYARPLDGRIILFSGPQFW	Mmp25
NP_031468.1_homeobox_protein_aristaless-like_4_[Mus_musculus]_seq1	1.19003	5.13848	TRUE	0.710835	2.36134	MNAETCVSYCESPAAAMDAYYSPVSQSREGSSPFRGFPGGDKFGTTFLSAGAKGQGFGDAKS	Alx4
NP_031857.2_netrin_receptor_DCC_precursor_[Mus_musculus]_seq22	1.23102	4.37193	FALSE	0.640674	2.12827	SYTATGLKPNTMYEFSVMVTKNRRSSTWSMTAHATTYEAAPTSAPKDLTVITREGKPRAVIV	Dcc
NP_031951.2_elastin_precursor_[Mus_musculus]_seq19	1.1782	4.9386	TRUE	0.693604	2.3041	GVSPAAAAKAAKYGAAGLGGVLGARPFPGGGVAARPGFGLSPIYPGGGAGGLGVGGKPPKPY	Eln
NP_033989.2_septin-7_isoform_1_[Mus_musculus]_seq3	2.39527	7.65612	TRUE	0.884009	2.93661	IKKTVQVEQSKVLIKEGGVQLLLTIVDTPGFGDAVDNSNCWQPVIDYIDSKFEDYLNAESRV	2023-09-07
NP_034401.1_glycerol-3-phosphate_dehydrogenase_[NAD(+)]__cytoplasmic_[Mus_musculus]_seq6	1.27514	7.41464	FALSE	0.87009	2.89038	GLGFGDNTKAAVIRLGLMEMIAFAKLFCSGTVSSATFLESCGVADLITTCYGGRNRKVAEAF	Gpd1
NP_034568.2_hexokinase-1_isoform_HK1-sb_[Mus_musculus]_seq17	0.854236	3.37523	FALSE	0.528304	1.75499	MMTCAYEEPSCEIGLIVGTGSNACYMEEMKNVEMVEGNQGQMCINMEWGAFGDNGCLDDIRT	Hk1
NP_034607.3_60_kDa_heat_shock_protein__mitochondrial_[Mus_musculus]_seq8	2.20252	4.92922	FALSE	0.692778	2.30136	APGFGDNRKNQLKDMAIATGGAVFGEEGLNLNLEDVQAHDLGKVGEVIVTKDDAMLLKGKGD	Hspd1
NP_034743.3_far_upstream_element-binding_protein_2_[Mus_musculus]_seq8	0.532359	3.60659	FALSE	0.557096	1.85063	DILRERDQGGFGDRNEYGSRVGGGIDVPVPRHSVGVVIGRSGEMIKKIQNDAGVRIQFKQDD	Khsrp
NP_035259.1_septin-4_isoform_1_[Mus_musculus]_seq4	2.92303	5.83964	FALSE	0.766386	2.54588	LPNQVHRKSVKKGFDFTLMVAGESGLGKSTLVNSLFLTDLYRDRKLLGAEERIMQTVEITKH	2023-09-04
NP_035259.1_septin-4_isoform_1_[Mus_musculus]_seq5	3.36563	5.86217	TRUE	0.768059	2.55144	RKLLGAEERIMQTVEITKHAVDIEEKGVRLRLTIVDTPGFGDAVNNTECWKPVAEYIDQQFE	2023-09-04
NP_035275.1_peroxisome_proliferator-activated_receptor_delta_[Mus_musculus]_seq3	2.3824	6.07137	FALSE	0.783287	2.60202	VHACEGCKGFFRRTIRMKLEYEKCDRICKIQKKNRNKCQYCRFQKCLALGMSHNAIRFGRMP	Ppard
NP_035302.2_proline_dehydrogenase_1__mitochondrial_precursor_[Mus_musculus]_seq4	3.53859	5.15108	FALSE	0.711898	2.36488	RHNKAFGVGFILDYGVEEDLSPEEAERKEMESCTSEAERDGSGANKREKQYQVHPAFGDRRD	Prodh
NP_035302.2_proline_dehydrogenase_1__mitochondrial_precursor_[Mus_musculus]_seq5	2.6415	6.47781	FALSE	0.811428	2.69551	ANKREKQYQVHPAFGDRRDGVISARTYFYANEAKCDNYMENLLQCIKASGGASDGGFSAIKL	Prodh
NP_035456.1_amiloride-sensitive_sodium_channel_subunit_gamma_[Mus_musculus]_seq3	1.25217	5.00598	FALSE	0.699489	2.32365	VHFQKLDFPAVTICNINPYKYSAVSDLLTDLDSETKQALLSLYGVKDVLDSTPRKRREAGSM	Scnn1g
NP_036197.1_retinal_rod_rhodopsin-sensitive_cGMP_3'_5'-cyclic_phosphodiesterase_subunit_gamma_[Mus_musculus]_seq1	0.534143	3.22263	FALSE	0.508211	1.68824	MNLEPPKGEIRSATRVIGGPVTPRKGPPKFKQRQTRQFKSKPPKKGVQGFGDDIPGMEGLGT	Pde6g
NP_038659.2_pyruvate_kinase_PKLR_isoform_1_[Mus_musculus]_seq11	0.578765	7.23828	FALSE	0.859635	2.85565	AVYHRQLFEELRRAAPLSRDPTEVTAIGAVEASFKCCAAAIIVLTKTGRSAQLLSRYRPRAA	Pklr
NP_038848.1_hexokinase-2_[Mus_musculus]_seq7	0.680528	3.39049	FALSE	0.530262	1.76149	MEWGAFGDDGTLNDIRTEFDREIDMGSLNPGKQLFEKMISGMYMGELVRLILVKMAKAELLF	Hk2
NP_038899.1_mitogen-activated_protein_kinase_12_[Mus_musculus]_seq7	1.01739	4.0226	FALSE	0.604507	2.00813	KNYMEGLPELEKKDFASVLTNASPQAVNLLERMLVLDAEQRVTAAEALTHPYFESLRDTEDE	Mapk12
NP_058086.2_heterogeneous_nuclear_ribonucleoproteins_A2/B1_isoform_1_[Mus_musculus]_seq5	3.20174	5.19259	TRUE	0.715384	2.37646	RKALSRQEMQEVQSSRSGRGGNFGFGDSRGGGGNFGPGPGSNFRGGSDGYGSGRGFGDGYNG	Hnrnpa2b1
NP_058086.2_heterogeneous_nuclear_ribonucleoproteins_A2/B1_isoform_1_[Mus_musculus]_seq7	0.9074	6.28425	FALSE	0.798253	2.65174	GGGPGYGNQGGGYGGGYDNYGGGNYGSGSYNDFGNYNQQPSNYGPMKSGNFGGSRNMGGPYG	Hnrnpa2b1
NP_059489.2_septin-1_[Mus_musculus]_seq2	1.17352	5.14671	TRUE	0.711529	2.36365	SLFLTNLYEDRQVPDASARTAQTLTIERRGVEIEEGGIKVKLTLVDTPGFGDSVDCSDCWLP	2023-09-01
NP_061280.2_E3_ubiquitin-protein_ligase_makorin-1_isoform_1_[Mus_musculus]_seq10	0.85536	3.81058	FALSE	0.580991	1.93001	YKHAYPDGRREEPQRQKVGTSSRYRAQRRSHFWELIEERENNPFDNDEEEVVTFELGEMLLM	Mkrn1
NP_064305.2_A-kinase_anchor_protein_10__mitochondrial_precursor_[Mus_musculus]_seq1	0.641534	4.24998	FALSE	0.628386	2.08745	MRGAGPSPRHSPRALRPDPGPAMSFFRRKVKGKEQEKTLDVKSTKASVAVHSPQKSTKNHAL	Akap10
NP_064305.2_A-kinase_anchor_protein_10__mitochondrial_precursor_[Mus_musculus]_seq2	0.689389	6.16513	FALSE	0.789942	2.62413	TKASVAVHSPQKSTKNHALLEAAGPSHVAINAISANMDSFSSSRTATLKKQPSHMEAAHFGD	Akap10
NP_065232.1_basal_cell_adhesion_molecule_precursor_[Mus_musculus]_seq14	0.891935	4.10304	FALSE	0.613105	2.03669	AAFYCMRRKGRPGCCRRAEKGAPPAREPELSHSGSERPEHTGLLMGGPSGGGRGGSGGFGDE	Bcam
NP_067364.2_SH3_domain-containing_kinase-binding_protein_1_isoform_2_[Mus_musculus]_seq4	1.76324	9.21102	TRUE	0.964308	3.20336	DEQLSKSSLRETTGSESDGGDSSSTKSEGANGTMATAAIQPKKVKGVGFGDIFKDKPIKLRP	Sh3kbp1
NP_067364.2_SH3_domain-containing_kinase-binding_protein_1_isoform_2_[Mus_musculus]_seq5	2.26187	6.24422	TRUE	0.795478	2.64252	VKGVGFGDIFKDKPIKLRPRSIEVENDFLPVEKTIGKKLPPATSTPDPSKTEMDSRTKTKDY	Sh3kbp1
NP_067374.2_B-cell_lymphoma/leukemia_11B_isoform_b_[Mus_musculus]_seq6	1.00855	4.87967	FALSE	0.68839	2.28678	PFNLLRMTGPILRDHPGFGEGRLPGTPPLFSPPPRHHLDPHRLSAEEMGLVAQHPSAFDRVM	Bcl11b
NP_076387.2_retinal_cone_rhodopsin-sensitive_cGMP_3'_5'-cyclic_phosphodiesterase_subunit_gamma_[Mus_musculus]_seq1	0.890042	4.5588	FALSE	0.658851	2.18865	MSDSPSLSPPAPSQGPTTPRKGPPKFKQRQTRQFKSKPPKKGVKGFGDDIPGMEGLGTDITV	Pde6h
NP_079720.1_transcription_initiation_factor_TFIID_subunit_13_[Mus_musculus]_seq1	0.665299	4.40992	FALSE	0.644431	2.14075	MADEEEDPTFEEENEEIGGGAEGGQGKRKRLFSKELRCMMYGFGDDQNPYTESVDILEDLVI	Taf13
NP_081945.1_septin-12_isoform_1_[Mus_musculus]_seq2	2.6175	7.18893	FALSE	0.856665	2.84578	TGFEFNIMVVGQSGLGKSTMVNTLFKSKVWQSTEPNLDVPMPQTLELHSVTHVIEEKGLKLK	2023-09-12
NP_081945.1_septin-12_isoform_1_[Mus_musculus]_seq3	2.73802	6.82943	TRUE	0.834384	2.77176	TLELHSVTHVIEEKGLKLKLTVTDTPGFGDQINNDKCWDPILSYINQQYEQYLQEELLITRQ	2023-09-12
NP_083270.1_phosphoenolpyruvate_carboxykinase_[GTP]__mitochondrial_[Mus_musculus]_seq14	1.32386	7.04857	FALSE	0.848101	2.81733	NWFRRDEAGRFLWPGFGENARVLDWICRRLEGEDSAQETPIGLVPKEGALDLSGLSAVDTSQ	Pck2
NP_083638.1_charged_multivesicular_body_protein_4b_[Mus_musculus]_seq4	0.561533	3.64817	FALSE	0.562075	1.86717	ELMQDIADQQELAEEISTAISKPVGFGEEFDEDELMAELEELEQEELDKNLLEISGPETVPL	Chmp4b
NP_598744.1_CD276_antigen_precursor_[Mus_musculus]_seq4	0.757345	3.38989	FALSE	0.530186	1.76124	DSAAVSLQVAAPYSKPSMTLEPNKDLRPGNMVTITCSSYQGYPEAEVFWKDGQGVPLTGNVT	Cd276
NP_659109.2_E3_ubiquitin-protein_ligase_MIB1_[Mus_musculus]_seq12	0.682453	3.52576	FALSE	0.547252	1.81793	NGHVDILKLLLKQNVDVEAEDKDGDRAVHHAAFGDEGAVIEVLHRGSADLNARNKRRQTPLH	Mib1
NP_778187.2_proline-rich_protein_12_[Mus_musculus]_seq1	0.716333	4.10791	FALSE	0.613621	2.03841	MDRNYPSAGFGDPLGAGAGWSYERSAKASLVYGSSRTSHPETDILHRQAYAAPHPLQSYATN	Prr12
NP_786925.2_nuclear_pore_complex_protein_Nup153_[Mus_musculus]_seq17	1.65282	6.00711	FALSE	0.778666	2.58667	KQTGTGTPSKSDKPASTSGTGFGDKFKPAIGTWDCDTCLVQNKPEAVKCVACETPKPGTGVK	Nup153
NP_808466.1_fibroblast_growth_factor_receptor_substrate_2_[Mus_musculus]_seq4	0.943984	4.27686	FALSE	0.631125	2.09655	PRTPRTPTTPGLGAQNLPNGYPRYPSFGDASSHPSSRHPSVGSARLPSVGEESTHPLLVAEE	Frs2
NP_808541.2_probable_ATP-dependent_DNA_helicase_HFM1_isoform_1_[Mus_musculus]_seq30	0.706286	3.69026	FALSE	0.567057	1.88372	GPSEYRDKEVLGVNLELGNEVWDDFDDESLIEVMSLSADAEKMAASGFGDTRDSSLGGSKLP	Hfm1
NP_848471.2_zinc_finger_protein_569_[Mus_musculus]_seq3	2.40672	8.17236	FALSE	0.912348	3.03075	EHQKIQDGQVFEGIVVTSEASECPEEFASTFFPNADSIPSMHSLFECDGVGECLEPNFGDDD	Zfp74
NP_848736.2_phytanoyl-CoA_hydroxylase-interacting_protein-like_isoform_1_[Mus_musculus]_seq1	0.972144	5.37594	FALSE	0.730454	2.42652	MEVPRLDHALSSPSSPCEEIKNLSLEAIQLCDRDGNKSQDSGIAEMEELPVPHNIKINNITC	Phyhipl
NP_851417.2_unconventional_myosin-Ie_[Mus_musculus]_seq21	3.45918	6.08366	FALSE	0.784165	2.60494	YEEKTQKQLPLKFSNTLELKLKKENWGPWSAGGSRQVQFHQGFGDLAILKPSNKVLQVSIGP	Myo1e
NP_851417.2_unconventional_myosin-Ie_[Mus_musculus]_seq22	1.26376	4.14777	FALSE	0.617814	2.05233	GDLAILKPSNKVLQVSIGPGLPKNSRPTRRNTVTSRGYPGGTKNNYPMRAAPAPPGCHQNGV	Myo1e
NP_872591.1_heterogeneous_nuclear_ribonucleoproteins_A2/B1_isoform_2_[Mus_musculus]_seq6	1.90042	7.64344	FALSE	0.883289	2.93422	RGGSDGYGSGRGFGDGYNGYGGGPGGNYGSGSYNDFGNYNQQPSNYGPMKSGNFGGSRNMGG	Hnrnpa2b1
NP_951061.1_probable_ATP-dependent_RNA_helicase_DDX17_isoform_2_[Mus_musculus]_seq1	1.03607	4.3128	FALSE	0.634759	2.10862	MRGGGFGDRDRDRDRGGFGARGGSGLPPKKFGNPGERLRKKKWDLSELPKFEKNFYVEHPEV	Ddx17
NP_997144.1_potassium_channel_subfamily_K_member_18_[Mus_musculus]_seq9	0.510078	8.84917	FALSE	0.946902	3.14554	LTTIGFGDIVLVHPHFFLFFSIYIIVGMEILFIAFKLMQNRLLHTYKTLMLFVCQREVSLPW	Kcnk18
NP_998779.2_septin-5_[Mus_musculus]_seq3	2.91188	5.02662	TRUE	0.701276	2.32959	EILKHTVDIEEKGVKLKLTIVDTPGFGDAVNNSECWKPITDYVDQQFEQYFRDESGLNRKNI	2023-09-05
XP_006496932.1_PREDICTED:_adenylate_cyclase_type_10_isoform_X3_[Mus_musculus]_seq25	0.725892	8.41768	FALSE	0.925192	3.07342	CDFFLNTALELSETHGNLLEKCWLSMSKEWWYSASELTGDQWLQTVLSLPSWDKIVSGKGGQ	Adcy10
XP_006497184.1_PREDICTED:_potassium_channel_subfamily_K_member_2_isoform_X1_[Mus_musculus]_seq7	2.57896	5.73471	FALSE	0.758512	2.51972	TLTTIGFGDYVAGGSDIEYLDFYKPVVWFWILVGLAYFAAVLSMIGDWLRVISKKTKEEVGE	Kcnk2
XP_006497585.1_PREDICTED:_protein_FAM188A_isoform_X1_[Mus_musculus]_seq4	1.11153	6.31559	FALSE	0.800414	2.65892	CQVEHSSALAVEELGFERFHALIQKRSFRTVSELKDAVLDQYSMWGNKFGVLLFLYSVLLTK	Mindy3
XP_006497940.2_PREDICTED:_potassium_channel_subfamily_T_member_1_isoform_X1_[Mus_musculus]_seq7	1.42391	5.63781	FALSE	0.751111	2.49514	LLCLVFTGTCGIQHLERAGGNLNLLTSFYFCIVTFSTVGFGDVTPKIWPSQLLVVILICVTL	Kcnt1
XP_006497949.2_PREDICTED:_potassium_channel_subfamily_T_member_1_isoform_X10_[Mus_musculus]_seq7	1.75779	7.52752	FALSE	0.876652	2.91217	YFCIVTFSTVGFGDVTPKIWPSQLLVVILICVTLVVLPLQFEELVYLWMERQKSGGNYSRHR	Kcnt1
XP_006498117.1_PREDICTED:_serine/threonine-protein_kinase_N3_isoform_X4_[Mus_musculus]_seq14	1.43133	8.29131	FALSE	0.918623	3.0516	DAQGFLKIADFGLCKEGIGFGDRTSTFCGTPEFLAPEVLTQEAYTRAVDWWGLGVLLYEMLV	Pkn3
XP_006498947.1_PREDICTED:_myelin_expression_factor_2_isoform_X2_[Mus_musculus]_seq9	0.953878	3.69884	TRUE	0.568065	1.88707	GVMGNLGPSGVGFGGLEAMNSMAGFGGVGRMGELYRGAMTSSMERDFGRGDIGLSRGFGDSF	Myef2
XP_006499506.1_PREDICTED:_probable_aminopeptidase_NPEPL1_isoform_X1_[Mus_musculus]_seq5	1.07811	5.13169	FALSE	0.710261	2.35943	LQCLTNATEGVRLAARIVDTPCNEMNTDIFLEEIIQVGKELGITPTIIRDEQLKTKGFGGIY	Npepl1
XP_006499894.1_PREDICTED:_zinc_finger_protein_408_isoform_X1_[Mus_musculus]_seq13	1.88437	6.25546	FALSE	0.796259	2.64512	CPHCANTYPQLPELRRHLISHTGEAYLCPVCGKALRDPHTLRAHERLHSGERPFRCPQCDRA	Zfp408
XP_006500951.1_PREDICTED:_ankyrin-2_isoform_X19_[Mus_musculus]_seq80	1.38381	3.80481	FALSE	0.580333	1.92782	SDASSLDAKTKCPVKARSYIETETESRERAEGFESESEDGATKPKLFASRLPVKSRSTSSSG	Ank2
XP_006503647.2_PREDICTED:_protein_piccolo_isoform_X3_[Mus_musculus]_seq38	2.20325	7.60787	FALSE	0.881263	2.92749	ESPELKFRETKSQESEELVVAGGGGLRRFKTIELNSTVTDKYSAESSQKKTTLYFDEEPELE	Pclo
XP_006503766.1_PREDICTED:_phospholipid-transporting_ATPase_IA_isoform_X4_[Mus_musculus]_seq7	0.876203	5.53425	FALSE	0.743059	2.46839	KCTIAGVAYGHVPEPEDYGCSPDEWQSSQFGDEKTFNDPSLLDNLQNNHPTAPIICEFLTMM	Atp8a1
XP_006503797.1_PREDICTED:_gamma-aminobutyric_acid_receptor_subunit_alpha-4_isoform_X1_[Mus_musculus]_seq2	1.48651	7.25589	TRUE	0.860691	2.85915	CPENFTRILDSLLDGYDNRLRPGFGDAYPKSEMIYTWTKGPEKSVEVPKESSSLVQYDLIGQ	Gabra4
XP_006505663.1_PREDICTED:_membrane-associated_guanylate_kinase__WW_and_PDZ_domain-containing_protein_1_isoform_X20_[Mus_musculus]_seq27	0.880416	4.65233	FALSE	0.667671	2.21795	ERGAKGFGFSLRGGREYNMDLYVLRLAEDGPAERCGKMRIGDEILEINGETTKNMKHSRAIE	Magi1
XP_006506436.2_PREDICTED:_heterogeneous_nuclear_ribonucleoproteins_A2/B1_isoform_X1_[Mus_musculus]_seq5	0.737744	4.74629	TRUE	0.676355	2.2468	KYHTINGHNAEVRKALSRQEMQEVQSSRSGRGGNFGFGDSRGGGGNFGPGPGSNFRGGSDGY	Hnrnpa2b1
XP_006506693.1_PREDICTED:_oxysterol-binding_protein-related_protein_3_isoform_X1_[Mus_musculus]_seq16	1.18127	8.59998	TRUE	0.934497	3.10433	FWQDVRWKNKFWGKSMEIVPIGTTHVTLPAFGDHFEWNKVTSCIHNILSGQRWIEHYGEIDI	Osbpl3
XP_006506698.1_PREDICTED:_oxysterol-binding_protein-related_protein_3_isoform_X4_[Mus_musculus]_seq12	1.70762	4.48776	TRUE	0.65203	2.166	CHAESGNFVFWQDVRWKNKFWGKSMEIVPIGTTHVTLPAFGDHFEWNKVTSCIHNILSGQRW	Osbpl3
XP_006506699.1_PREDICTED:_oxysterol-binding_protein-related_protein_3_isoform_X5_[Mus_musculus]_seq7	1.40416	6.17569	TRUE	0.790686	2.6266	QFFAEQVSHHPPISACHAESGNFVFWQDVRWKNKFWGKSMEIVPIGTTHVTLPAFGDHFEWN	Osbpl3
XP_006508015.1_PREDICTED:_zinc_finger_protein_629_isoform_X1_[Mus_musculus]_seq15	0.938954	3.10182	FALSE	0.491616	1.63311	FSQSSNLITHVRTHMDENLFVCSDCGKAFLEAQELEQHRVIHERGKTPARRAQGDSLLGFGD	Zfp629
XP_006508016.1_PREDICTED:_zinc_finger_protein_629_isoform_X2_[Mus_musculus]_seq12	1.71708	5.60522	FALSE	0.748593	2.48677	QHRRTHTGEKPYKCPECGKSFSQSSNLITHVRTHMDENLFVCSDCGKAFLEAQELEQHRVIH	Zfp629
XP_006508092.1_PREDICTED:_septin-1_isoform_X1_[Mus_musculus]_seq4	2.71608	5.94071	TRUE	0.773838	2.57063	SQFSVPIARTAQTLTIERRGVEIEEGGIKVKLTLVDTPGFGDSVDCSDCWLPVVRFIEEQFE	2023-09-01
XP_006508094.1_PREDICTED:_septin-1_isoform_X2_[Mus_musculus]_seq1	2.2753	7.04537	FALSE	0.847904	2.81668	MVAGESGLGKSTLINSLFLTNLYEDRQVPDASARTAQTLTIERRGVEIEEGGIKVKLTLVDT	2023-09-01
XP_006508094.1_PREDICTED:_septin-1_isoform_X2_[Mus_musculus]_seq2	2.55021	6.14017	TRUE	0.788181	2.61828	RGVEIEEGGIKVKLTLVDTPGFGDSVDCSDCWLPVVRFIEEQFEQYLRDESGLNRKNIQDSR	2023-09-01
XP_006508557.1_PREDICTED:_lymphocyte-specific_protein_1_isoform_X1_[Mus_musculus]_seq3	2.34976	5.33474	FALSE	0.727114	2.41542	DEGFGDWSQKPEPRQQFWGNEGTAEGTEPSQSERPEEKQTEESSHQAKVHLEESNLSYREPD	Lsp1
XP_006508748.1_PREDICTED:_ankyrin_repeat_domain-containing_protein_10_isoform_X1_[Mus_musculus]_seq9	1.75399	5.82436	FALSE	0.765248	2.5421	HLNGSPSSCVASRPSWVGDIGESLHYGHYHGFGDTAESIPELSSVLEHTSCVRVEQRYDSAV	Ankrd10
XP_006509062.1_PREDICTED:_ankyrin-1_isoform_X11_[Mus_musculus]_seq40	0.618644	5.0283	FALSE	0.701421	2.33007	SDATNGLADLLGQEEGQRSEKKRQEVSGTEQDTETEVSLVSGQQRVHARITDSPSVRQVLDR	Ank1
XP_006510729.1_PREDICTED:_angiomotin-like_protein_1_isoform_X1_[Mus_musculus]_seq10	0.621473	7.24845	FALSE	0.860245	2.85767	PGVLHEMVKPYPAPQPARTEVAVLRYQPPPEYGVTSRPCQLPFPSTVQQHSPMSSQTSSIGG	Amotl1
XP_006511048.2_PREDICTED:_multiple_epidermal_growth_factor-like_domains_protein_11_isoform_X2_[Mus_musculus]_seq13	1.52112	5.71018	FALSE	0.75665	2.51354	TPGWLGDSCELPCPDGTFGLNCSEHCDCSHADGCDPVTGHCCCLAGWTGIRCDSTCPPGRWG	Megf11
XP_006511559.1_PREDICTED:_alpha-mannosidase_2C1_isoform_X8_[Mus_musculus]_seq8	0.909682	4.17371	TRUE	0.620522	2.06133	LVHFPPGDSYGMQGSVEEVLKTVTNNRDKGRTNHSGFLFGFGDGGGGPTQTMLDRLKRLSNT	Man2c1
XP_006511981.1_PREDICTED:_integrin_alpha-9_isoform_X1_[Mus_musculus]_seq4	0.834631	4.89361	FALSE	0.689629	2.2909	TVYLNQGHGALEEQLTLTGDAAYNAHFGESIANLGDIDDDGFPDVAVGAPKEEDFAGAVYIY	Itga9
XP_006513100.1_PREDICTED:_probable_JmjC_domain-containing_histone_demethylation_protein_2C_isoform_X3_[Mus_musculus]_seq29	0.549134	3.4676	FALSE	0.540029	1.79394	PTLIPEPKDSQSNFKNSSDQSLTEMWRSNNNLNREKAEWPVEKSSGKSQAAVASVIVRPPSS	Jmjd1c
XP_006513182.1_PREDICTED:_muellerian-inhibiting_factor_isoform_X1_[Mus_musculus]_seq3	1.58635	5.62459	FALSE	0.750091	2.49175	ESRWGPQDLATFGVCSTDSQATLPALQRLGAWLGETGEQQLLVLHLAEVIWEPELLLKFQEP	Amh
XP_006513306.1_PREDICTED:_hexokinase-1_isoform_X2_[Mus_musculus]_seq17	1.28265	3.71455	FALSE	0.569906	1.89319	CYMEEMKNVEMVEGNQGQMCINMEWGAFGDNGCLDDIRTDFDKVVDEYSLNSGKQRFEKMIS	Hk1
XP_006513306.1_PREDICTED:_hexokinase-1_isoform_X2_[Mus_musculus]_seq6	0.847823	3.91981	FALSE	0.593266	1.97079	GTMMTCGYDDQQCEVGLIIGTGTNACYMEELRHIDLVEGDEGRMCINTEWGAFGDDGSLEDI	Hk1
XP_006513456.1_PREDICTED:_bile_acid_receptor_isoform_X2_[Mus_musculus]_seq3	1.87317	7.17074	FALSE	0.855564	2.84212	MPAETGYQGETEVSEMPVTKKPRMAAASAGRIKGDELCVVCGDRASGYHYNALTCEGCKGFF	Nr1h4
XP_006514425.1_PREDICTED:_uncharacterized_protein_LOC102635990_isoform_X2_[Mus_musculus]_seq90	1.09202	4.21407	FALSE	0.624702	2.07521	HSSSIPFLSSVDKTTELGQLQGSGVPEVSRTFGTENLGVDILQSSKPYSDTIIIKSSVLPLV	LOC102635990
XP_006515999.1_PREDICTED:_protein_TCL1B4_isoform_X1_[Mus_musculus]_seq3	0.958796	3.7119	FALSE	0.569596	1.89216	QMTTLFQEPSPDSLKTFNFLPRTWRLESRNTYRGADAMHWRLVNHSQFYGTEELVLMLDSRS	Tcl1b4
XP_006516619.1_PREDICTED:_hereditary_hemochromatosis_protein_homolog_isoform_X1_[Mus_musculus]_seq3	0.771443	4.52697	FALSE	0.655808	2.17855	SESHILQVVLGCEVHEDNSTSGFWRYGYDGQDHLEFCPKTLNWSAAEPGAWATKVEWDEHKI	Hfe
XP_006517925.1_PREDICTED:_glycine-rich_protein_DOT1_isoform_X3_[Mus_musculus]_seq1	1.68076	5.23791	FALSE	0.719158	2.38899	MAWQGGSHASRAAGREGSLGKGQTAGEKGRGSEAETGEGWGGRFWGHGRQQRLEEPSARHRA	Gm2956
XP_006518327.1_PREDICTED:_putative_cryptochrome_DASH__mitochondrial_isoform_X5_[Mus_musculus]_seq1	0.928481	4.1585	FALSE	0.618937	2.05606	MAWQGGSHASRAAGPEGSLGKGQMAGEKGRGSEAETGEGWGGGFWGHGRQQRLEEPITRHRA	Gm3005
XP_006520121.1_PREDICTED:_zinc_finger_RNA-binding_protein_isoform_X2_[Mus_musculus]_seq24	0.701059	5.19033	FALSE	0.715195	2.37583	DPFDTLATMTDQQREDITSSAQFALRLLAFRQIHKVLGMDPLPQMNQRFNIHNNRKRRRDSD	Zfr
XP_006520518.1_PREDICTED:_nuclear_receptor_subfamily_4_group_A_member_1_isoform_X1_[Mus_musculus]_seq13	0.753738	3.91248	FALSE	0.592452	1.96808	GFGDWIDNILAFSRSLHSLGVDVPAFACLSALVLITDRHGLQDPRRVEELQNRIASCLKEHM	Nr4a1
XP_006520519.1_PREDICTED:_nuclear_receptor_subfamily_4_group_A_member_1_isoform_X2_[Mus_musculus]_seq12	1.64293	5.88263	TRUE	0.769572	2.55646	HQLQCARGFGDWIDNILAFSRSLHSLGVDVPAFACLSALVLITDRHGLQDPRRVEELQNRIA	Nr4a1
XP_006520577.1_PREDICTED:_keratin__type_II_cuticular_Hb4_isoform_X1_[Mus_musculus]_seq3	1.07876	9.98426	FALSE	0.999316	3.31966	FGSGDGLGFRASSGVGLGFGAGGCPSYGFGGPGFGGPGFGGPGFGYRIGGIGGPSAPAITAV	Krt84
XP_006520701.1_PREDICTED:_twinfilin-1_isoform_X1_[Mus_musculus]_seq5	1.1785	4.8866	FALSE	0.689007	2.28883	NYVQLEIDIKNETIILANTENTELRDLPKRIPKDSARYHFFLYKHSHEGDYLESVVFIYSMP	Twf1
XP_006520860.1_PREDICTED:_zinc_finger_protein_7_isoform_X2_[Mus_musculus]_seq3	0.793706	4.36925	TRUE	0.640406	2.12738	TDRKQTCEYTSLLQRQIPGFGDNLDSKVWSENCPRSLGLSVSGSLFQKHRLNSEAVMPKNST	Zfp7
XP_006522642.1_PREDICTED:_septin-12_isoform_X3_[Mus_musculus]_seq1	2.64499	5.74453	TRUE	0.759254	2.52219	MVNTLFKSKVWQSTEPNLDVPMPQTLELHSVTHVIEEKGLKLKLTVTDTPGFGDQINNDKCW	2023-09-12
XP_006522642.1_PREDICTED:_septin-12_isoform_X3_[Mus_musculus]_seq2	0.957887	79.2846	TRUE	1.89919	6.30897	LTVTDTPGFGDQINNDKCWDPILSYINQQYEQYLQEELLITRQRHIPDTRVHCCVYFVPPTG	2023-09-12
XP_006525247.1_PREDICTED:_G_patch_domain_and_ankyrin_repeat-containing_protein_1_isoform_X1_[Mus_musculus]_seq5	0.527909	19.6734	FALSE	1.29388	4.29817	QLAEEAGFPEVARMVRESHGETRSPENQNRSTPSSSQFCEDCGAHFEDSNHHTSTAHLLSLS	Gpank1
XP_006526294.1_PREDICTED:_casein_kinase_I_isoform_X2_[Mus_musculus]_seq2	0.5346	3.74552	TRUE	0.573512	1.90516	RVGKKIGCGNFGELRLGKNLYTNEYVAIKLEPMKSRAPQLHLEYRFYKQLGSGDGIPQVYYF	Csnk1g3
XP_006526732.1_PREDICTED:_SH3_and_PX_domain-containing_protein_2A_isoform_X1_[Mus_musculus]_seq6	0.66909	4.87346	FALSE	0.687837	2.28495	DINTSKTGEVSKRRKAHLRRLDRRWTLGGMVNRQHSREEKYVTVQPYTSQSKDEIGFEKGVT	Sh3pxd2a
XP_006528846.1_PREDICTED:_transmembrane_protein_164_isoform_X5_[Mus_musculus]_seq3	1.09317	4.35645	FALSE	0.639133	2.12315	NNMLCPAISDPFYGPWYRIWASGHQTLMTMTHGKLVILFSYMAGPLCKYLLDLLRLPAKKID	Tmem164
XP_006528987.1_PREDICTED:_SH3_domain-containing_kinase-binding_protein_1_isoform_X1_[Mus_musculus]_seq6	2.81855	6.51916	TRUE	0.814192	2.70469	YYSLRETTGSESDGGDSSSTKSEGANGTMATAAIQPKKVKGVGFGDIFKDKPIKLRPRSIEV	Sh3kbp1
XP_006528990.1_PREDICTED:_SH3_domain-containing_kinase-binding_protein_1_isoform_X4_[Mus_musculus]_seq5	1.64862	16.6153	TRUE	1.22051	4.05444	TEGHRRYYSLRETTGSESDGGDSSSTKSEGANGTMATAAIQPKKVKGVGFGDIFKDKPIKLR	Sh3kbp1
XP_006528992.1_PREDICTED:_SH3_domain-containing_kinase-binding_protein_1_isoform_X8_[Mus_musculus]_seq4	1.66403	7.89794	TRUE	0.897514	2.98148	SSTKSEGANGTMATAAIQPKKVKGVGFGDIFKDKPIKLRPRSIEVENDFLPVEKTIGKKLPP	Sh3kbp1
XP_006529895.1_PREDICTED:_calmodulin-regulated_spectrin-associated_protein_2_isoform_X1_[Mus_musculus]_seq31	1.79412	6.62961	FALSE	0.821488	2.72892	SESVHSGKRTPRSESVEGFLSPSRCGSRNGEKDWENASTTSSVASGTEYTGPKLYKEPSAKS	Camsap2
XP_006530501.1_PREDICTED:_2-oxoglutarate_and_iron-dependent_oxygenase_domain-containing_protein_2_isoform_X4_[Mus_musculus]_seq4	1.42542	9.41301	FALSE	0.973729	3.23466	VEHVVGSGILHRGGQLHGARPLCKGERWNLVVWLRASAVRNRLCPMCCQKPELVDDEGFGDG	Ogfod2
XP_006530648.1_PREDICTED:_zinc_finger_homeobox_protein_3_isoform_X1_[Mus_musculus]_seq81	1.96034	6.38319	FALSE	0.805037	2.67428	PKPEEQKNVPREVSPLLPKPPEEPEAESKSASADSLCDPFIVPKVQYKLVCRKCQAGFGDEE	Zfhx3
XP_006530648.1_PREDICTED:_zinc_finger_homeobox_protein_3_isoform_X1_[Mus_musculus]_seq82	0.895279	5.35227	FALSE	0.728538	2.42015	KVQYKLVCRKCQAGFGDEEAARSHLKSLCCFGQSVVNLQEMVLHVPTGSGGSGGGGGGSGGG	Zfhx3
XP_006532773.1_PREDICTED:_peripheral-type_benzodiazepine_receptor-associated_protein_1_isoform_X8_[Mus_musculus]_seq3	1.90808	7.09513	FALSE	0.850961	2.82683	GQQAESPGYSCSGLEEEEAQAYKAKFNIGFGDRPNLELLRALGELQQRCTILKEENQMLRKS	Tspoap1
XP_006533622.1_PREDICTED:_dynein_heavy_chain_2__axonemal_isoform_X10_[Mus_musculus]_seq63	0.924543	3.18629	FALSE	0.503285	1.67188	LTNYRDEIINQIWIRKIRELQVPCSPRFAIDNFLTNPTKVRDWNIQGLPSDAFSTENGIIVT	Dnah2
XP_006533807.1_PREDICTED:_septin-9_isoform_X1_[Mus_musculus]_seq9	1.44893	9.84306	FALSE	0.99313	3.29911	GFGDHINNENCWQPIMKFINDQYEKYLQEEVNINRKKRIPDTRVHCCLYFIPATGHSLRPLD	2023-09-09
XP_006533808.2_PREDICTED:_septin-9_isoform_X2_[Mus_musculus]_seq3	2.7447	6.06737	TRUE	0.783	2.60107	KTIEIKSITHDIEEKGVRMKLTVIDTPGFGDHINNENCWQPIMKFINDQYEKYLQEEVNINR	2023-09-09
XP_006533808.2_PREDICTED:_septin-9_isoform_X2_[Mus_musculus]_seq4	0.571229	13.096	FALSE	1.11714	3.71105	KFINDQYEKYLQEEVNINRKKRIPDTRVHCCLYFIPATGHSLRPLDIEFMKRLSKVVNIVPV	2023-09-09
XP_006533925.2_PREDICTED:_rho_GTPase-activating_protein_23_isoform_X2_[Mus_musculus]_seq10	1.5614	5.18204	FALSE	0.714501	2.37352	DHRDEVVLRQKPPTGRKVQLTPARQMNLGFGDESPEPEARGERLGRKVAPLATTEDSLASIP	Arhgap23
XP_006533934.1_PREDICTED:_rho_GTPase-activating_protein_23_isoform_X8_[Mus_musculus]_seq7	1.69265	4.712	FALSE	0.673206	2.23634	RVVRPDPSTRALEPPAEDHRDEVVLRQKPPTGRKVQLTPARQMNLGFGDESPEPEARGERLG	Arhgap23
XP_006533934.1_PREDICTED:_rho_GTPase-activating_protein_23_isoform_X8_[Mus_musculus]_seq8	0.783515	4.20159	FALSE	0.623413	2.07093	NLGFGDESPEPEARGERLGRKVAPLATTEDSLASIPFIDEPTSPSIDLQAKHVPASAVVSSA	Arhgap23
XP_006535078.1_PREDICTED:_probable_ATP-dependent_DNA_helicase_HFM1_isoform_X1_[Mus_musculus]_seq31	0.831718	3.58566	FALSE	0.554569	1.84224	EDKSKSSEVLGVNLELGNEVWDDFDDESLIEVMSLSADAEKMAASGFGDTRDSSLGGSKLPF	Hfm1
XP_011238212.1_PREDICTED:_LOW_QUALITY_PROTEIN:_protein_FAM180B_[Mus_musculus]_seq2	2.07745	5.66873	FALSE	0.753486	2.50303	LQYHMPRDLECAQQWLWQLHSLQKGLLLSPWAFKHLFLIGLACVYALHRVSETEERGHWTAV	Gm32514
XP_011238292.1_PREDICTED:_ankyrin-2_isoform_X5_[Mus_musculus]_seq77	0.974231	3.44757	FALSE	0.537513	1.78558	RSYIETETESRERAEGFESESEDGATKPKLFASRLPVKSRSTSSSGRPGTSPTRESREHFFD	Ank2
XP_011239075.1_PREDICTED:_protein_furry_homolog-like_isoform_X13_[Mus_musculus]_seq41	1.87752	5.3885	FALSE	0.731468	2.42988	PMTDSGLSSSSTSSSISLGNNSAAISHLHTTLLGEVDLSVEQDGKVKTLMEFITSRKRGPLW	Fryl
XP_011239244.1_PREDICTED:_zinc_finger_and_SCAN_domain-containing_protein_21_isoform_X1_[Mus_musculus]_seq6	0.783227	6.36314	FALSE	0.803671	2.66974	NEQKQSWEKMSTSGTAMESLSSTETQHVDASPKYEFWGPLYIQETGEEEVFTQDPRKRQGFK	Zscan21
XP_011241116.1_PREDICTED:_unconventional_myosin-Ie_isoform_X1_[Mus_musculus]_seq21	0.715263	29.2482	FALSE	1.4661	4.87028	FKTEFLSLLAKRYEEKTQKQLPLKFSNTLELKLKKENWGPWSAGGSRQVQFHQGFGDLAILK	Myo1e
XP_011241116.1_PREDICTED:_unconventional_myosin-Ie_isoform_X1_[Mus_musculus]_seq22	3.26489	6.84244	FALSE	0.835211	2.77451	GGSRQVQFHQGFGDLAILKPSNKVLQVSIGPGLPKNSRPTRRNTVTSRGYPGGTKNNYPMRA	Myo1e
XP_011241462.1_PREDICTED:_androglobin_isoform_X2_[Mus_musculus]_seq2	0.63012	4.36239	FALSE	0.639725	2.12512	GSFEQKKGKFPIWPEWSEADINAEKWDAGKGGKEKDKTAKSPIFHFFEDPEGKIELPQSLKV	Adgb
XP_011241558.1_PREDICTED:_septin-10_isoform_X1_[Mus_musculus]_seq3	2.06388	5.93857	TRUE	0.773682	2.57011	YELQESNVRLKLTIVNTVGFGDQINKEDSYQPIVDYIDDQFEAYLQEELKIKRALFNYHDSR	2023-09-10
XP_011241641.1_PREDICTED:_collagen_alpha-1(XIII)_chain_isoform_X16_[Mus_musculus]_seq13	0.637863	3.81156	FALSE	0.581103	1.93038	PGSPGEKGETGQAGPQGLDGPTGEKGEPGDEGRPGATGLPGPIGLPGFTGEKGEAGEKGDPG	Col13a1
XP_011241700.1_PREDICTED:_putative_hexokinase_HKDC1_isoform_X2_[Mus_musculus]_seq11	0.907931	4.66691	FALSE	0.669029	2.22247	IGLIAGTGSNVCYMEEMRNIELVDGDEGRMCVNTEWGGFGDNGCIDDIRTQYDKEVDEGSLN	Hkdc1
XP_011241851.1_PREDICTED:_plasma_membrane_calcium-transporting_ATPase_1_isoform_X2_[Mus_musculus]_seq26	0.746054	5.785	FALSE	0.762303	2.53232	TQKEEIPEEELAEDVEEIDHAERELRRGQILWFRGLNRIQTQIRVVNAFRSSLYEGLEKPES	Atp2b1
XP_011242483.1_PREDICTED:_potassium_channel_subfamily_K_member_10_isoform_X1_[Mus_musculus]_seq7	1.39831	4.87837	FALSE	0.688275	2.2864	TVGFGDFVAGGNAGINYREWYKPLVWFWILVGLAYFAAVLSMIGDWLRVLSKKTKEEVGEIK	Kcnk10
XP_011242933.1_PREDICTED:_baculoviral_IAP_repeat-containing_protein_1e_isoform_X2_[Mus_musculus]_seq25	0.621052	4.35352	FALSE	0.638841	2.12218	LQSLEVSETNQLPEQLFHNLHKFLGLKELCVRLDGKPNVLSVLPREFPNLLHMEKLSIQTST	Naip5
XP_011244565.1_PREDICTED:_CD2-associated_protein_isoform_X1_[Mus_musculus]_seq5	2.90503	7.69142	FALSE	0.886007	2.94325	THNAQEESEVPLTGPTSPLPSPGNGSEPAPGSVAQPKKIRGIGFGDIFKEGSVKLRTRTSSS	Cd2ap
XP_011246150.1_PREDICTED:_trophinin_isoform_X5_[Mus_musculus]_seq42	2.09067	5.67171	FALSE	0.753714	2.50378	STGFGGGLGTSTDFSGGLNHNADFNGGLGNSAGFNGGLNTNTDFGGELGTSAGFGDGLGSST	Tro
XP_011246150.1_PREDICTED:_trophinin_isoform_X5_[Mus_musculus]_seq43	0.540214	3.54676	FALSE	0.549832	1.8265	FGGELGTSAGFGDGLGSSTSFGAGLVTSDGFAGNLGTNTGFGGTLGTGAGFSVSLNNGNGFG	Tro
XP_011247195.1_PREDICTED:_myocardin_isoform_X1_[Mus_musculus]_seq10	0.686589	4.70528	FALSE	0.672586	2.23428	PLPPNLDDLKVSELRQQLRIRGLPVSGTKTALVDRLRPFQDCAGNPVPNFGDITTVTFPVTP	Myocd
XP_011247197.1_PREDICTED:_myocardin_isoform_X3_[Mus_musculus]_seq8	0.946474	5.53079	FALSE	0.742787	2.46749	DDLKVSELRQQLRIRGLPVSGTKTALVDRLRPFQDCAGNPVPNFGDITTVTFPVTPNTLPSY	Myocd
XP_011247260.1_PREDICTED:_glutamine-rich_protein_2_isoform_X6_[Mus_musculus]_seq37	1.79211	6.30144	FALSE	0.79944	2.65568	QQFSSVSETRREQQRQESLPPSFPMAVETLRLIGELISLYLELKEQLKDLDEELAGQTDFEK	Qrich2
XP_011247766.1_PREDICTED:_adhesion_G_protein-coupled_receptor_L3_isoform_X8_[Mus_musculus]_seq36	0.885466	5.35552	FALSE	0.728801	2.42103	GDAEDVYYKSMPNLGSRNHVHPLHAYYQLGRGSSDGFIVPPNKDGASPEGTSKGPAHLVTSL	Adgrl3
XP_011247832.1_PREDICTED:_septin-11_isoform_X1_[Mus_musculus]_seq3	2.31947	5.80473	TRUE	0.763782	2.53723	VRLKARSYELQESNVRLKLTIVDTVGFGDQINKDDSYKPIVEYIDAQFEAYLQEELKIKRSL	2023-09-11
XP_017168473.1_PREDICTED:_protein_transport_protein_Sec16B_isoform_X1_[Mus_musculus]_seq20	1.28597	4.74165	FALSE	0.67593	2.24539	DMLRTHPAFGENTMTQEPLEDPDGLEVISSLQTPAAPRVPSFSEDSAASAKEDEEGSSDGAD	Sec16b
XP_017168475.1_PREDICTED:_protein_transport_protein_Sec16B_isoform_X3_[Mus_musculus]_seq19	1.33291	4.11376	FALSE	0.614238	2.04046	TYSGHMGTPVPLYSVPATHLAVTSGASGSSVAVTGTPGGRVGEDMLRTHPAFGENTMTQEPL	Sec16b
XP_017168475.1_PREDICTED:_protein_transport_protein_Sec16B_isoform_X3_[Mus_musculus]_seq20	1.05173	3.55265	FALSE	0.550552	1.82889	DMLRTHPAFGENTMTQEPLEDPDGLEVISSLQVSRGARRNPGDYSNPCLGLCQISMALVRVW	Sec16b
XP_017168650.1_PREDICTED:_microtubule-associated_protein_4_isoform_X1_[Mus_musculus]_seq10	1.17501	5.65252	FALSE	0.752242	2.4989	MGTSNQSKEGKCPWMDHESTPWVSEKTKKRGNEGRNKKFKNNYPVQPSRVEGRKEIASPPCV	Map4
XP_017169108.1_PREDICTED:_alpha-mannosidase_2C1_isoform_X5_[Mus_musculus]_seq13	0.820047	3.14766	TRUE	0.497988	1.65428	RTNHSGFLFGFGDGGGGPTQTMLDRLKRLSNTDGLPRVQLSSPGQLFTALERDSGQLCTWVG	Man2c1
XP_017169419.1_PREDICTED:_cadherin-23_isoform_X4_[Mus_musculus]_seq60	0.663147	4.44504	FALSE	0.647876	2.1522	MLATDQDEGSNSQLTYSLEGPGMEAFSVDMDSGLVTTQRPLQSYERFNLTVVATDGGEPPLW	Cdh23
XP_017169883.1_PREDICTED:_septin-8_isoform_X8_[Mus_musculus]_seq2	1.07051	7.86396	FALSE	0.895641	2.97526	AVGFGDQINKDDRPIVDYIDAQFENYLQEELKIRRSLFDYHDTRIHVCLYFITPTGHSLKSL	2023-09-08
XP_017170558.1_PREDICTED:_pleckstrin_homology_domain-containing_family_G_member_3_isoform_X10_[Mus_musculus]_seq3	0.516648	3.29455	FALSE	0.517796	1.72008	VAEQVADFASSLLAALHCWHYRANALLFSRGAMGKRHRESEGSKGCRRPSNRSPTSAEKRMS	Plekhg3
XP_017170637.1_PREDICTED:_probable_sodium-coupled_neutral_amino_acid_transporter_6_isoform_X3_[Mus_musculus]_seq5	1.75977	5.47229	FALSE	0.738169	2.45214	YDKVESELLQGYSKYLPHDVIVMAVKLCILFAVLLTAPLIHFPARKALMMILFSNYPFSWIR	Slc38a6
XP_017171101.1_PREDICTED:_probable_ATP-dependent_RNA_helicase_DDX41_isoform_X2_[Mus_musculus]_seq5	0.85396	3.0295	FALSE	0.481371	1.59908	RVRKKYHILVEGDGIPPPIKSFKEMKFPAAILRGLKKKGILHPTPIQIQGIPTILSGRDMIG	Ddx41
XP_017171129.1_PREDICTED:_ankyrin_repeat_domain-containing_protein_55_isoform_X5_[Mus_musculus]_seq6	0.576574	3.37114	TRUE	0.527776	1.75324	HRQGPSIINYDDESGKTCVHIAAASGFGDIINDLAKVPECNLQALDVDDRTPLHWAAASGKA	Ankrd55
XP_017172051.1_PREDICTED:_zinc_finger_protein_7_isoform_X3_[Mus_musculus]_seq2	0.787997	3.91923	TRUE	0.593201	1.97057	DSAIRTDRKQTCEYTSLLQRQIPGFGDNLDSKVWSENCPRSLGLSVSGSLFQKHRLNSEAVM	Zfp7
XP_017172097.1_PREDICTED:_neuronal-specific_septin-3_isoform_X2_[Mus_musculus]_seq3	2.55269	5.98256	TRUE	0.776887	2.58076	SRKASSWNREEKIPKTVEIKAIGHVIEEGGVKMKLTVIDTPGFGDQINNENCWEPIEKYINE	2023-09-03
XP_017172628.1_PREDICTED:_titin_isoform_X1_[Mus_musculus]_seq71	2.1304	5.97022	FALSE	0.775991	2.57778	GVEIKSTDRCQMRTKKLTHSLNIRNVHFGDAADYTFVAGKATSTATLYVEARHIEFRKHIKD	Ttn
XP_017174136.1_PREDICTED:_serine/threonine-protein_kinase_N3_isoform_X3_[Mus_musculus]_seq17	0.536252	6.28691	FALSE	0.798438	2.65235	FLKIADFGLCKEGIGFGDRTSTFCGTPEFLAPEVLTQEAYTRAVDWWGLGVLLYEMLVGECP	Pkn3
XP_017175247.1_PREDICTED:_ubiquitin-associated_protein_2-like_isoform_X13_[Mus_musculus]_seq9	0.735547	7.87811	FALSE	0.896422	2.97785	GFGDVGEAKGGSTTGSQFLEQFKTAQALAQLAAQHSQSGSTTTSSWDMGSTTQSPSLVQYDL	Ubap2l
XP_017175258.1_PREDICTED:_ubiquitin-associated_protein_2-like_isoform_X27_[Mus_musculus]_seq5	0.772546	3.89357	FALSE	0.590348	1.96109	QRIDLAVLLGKTPSSMENDSSNLDPSQAPSLAQPLVFSNSKQNAISQPASGSTFSHHSMVSM	Ubap2l
XP_017175258.1_PREDICTED:_ubiquitin-associated_protein_2-like_isoform_X27_[Mus_musculus]_seq6	1.68901	7.65394	FALSE	0.883885	2.9362	AISQPASGSTFSHHSMVSMLGKGFGDVGEAKGGSTTGSQFLEQFKTAQALAQLAAQHSQSGS	Ubap2l
XP_017175259.1_PREDICTED:_ubiquitin-associated_protein_2-like_isoform_X28_[Mus_musculus]_seq8	1.44297	5.24112	FALSE	0.719424	2.38988	AENVTITAGQRIDLAVLLGKTPSSMENDSSNLDPSQAPSLAQPLVFSNSKQNAISQPASGST	Ubap2l
XP_017175259.1_PREDICTED:_ubiquitin-associated_protein_2-like_isoform_X28_[Mus_musculus]_seq9	1.60428	6.51231	FALSE	0.813735	2.70317	LVFSNSKQNAISQPASGSTFSHHSMVSMLGKGFGDVGEAKGGSTTGSQFLEQFKTAQALAQL	Ubap2l
XP_017176468.1_PREDICTED:_septin-11_isoform_X6_[Mus_musculus]_seq3	2.16812	6.90348	TRUE	0.839068	2.78732	LQESNVRLKLTIVDTVGFGDQINKDDSYKPIVEYIDAQFEAYLQEELKIKRSLFNYHDTRIH	2023-09-11
XP_017176471.1_PREDICTED:_septin-11_isoform_X9_[Mus_musculus]_seq2	2.08197	4.87654	FALSE	0.688112	2.28586	TVGFGDQINKDDSYKPIVEYIDAQFEAYLQEELKIKRSLFNYHDTRIHACLYFIAPTGHSLK	2023-09-11
XP_017177547.1_PREDICTED:_ryanodine_receptor_1_isoform_X10_[Mus_musculus]_seq63	2.12134	7.76668	FALSE	0.890235	2.9573	TGWANFGVTSEEELHLTRKLFWGIFDSLAHKKYDQELYRIAMPCLCAIAGALPPDYVDASYS	Ryr1
XP_017177747.1_PREDICTED:_CD163_molecule-like_1_isoform_X2_[Mus_musculus]_seq10	0.595323	5.86464	FALSE	0.768242	2.55204	GHFGDGDDLIWPDIFHCVGTEPHLLHCAASTLGAHGCVLGNTASTICSGLQDILRLRDGQSY	Cd163l1
XP_017177750.1_PREDICTED:_CD163_molecule-like_1_isoform_X5_[Mus_musculus]_seq6	0.778541	3.61243	FALSE	0.5578	1.85297	CSEFRLVNGSSDCEGRVELQVQGTWAPVCAANWDLADAMVLCHQLNCGNAVSVPPGGHFGDG	Cd163l1
