## Supplementary Table 3 for "Validation of a murine proteome-wide phage display library for the identification of autoantibody specificities"

### Sheet: autoag_array_Lyn
Supplementary Table 3. Autoantigen array in WT versus Lyn-/- mice
	WT1	WT2	WT3	WT4	WT5	WT6	WT7	WT8	KO1	KO2	KO3	KO4	KO5	KO6	KO7	KO8	Geneid	z_Lyn	FC_Lyn	ks_pvals	wt_stdev	wt_mean	3stdev_wt	no_Lyn
Aggrecan	0	0	0	0	0	0	0	0	0	0	0	0	0	9.89362	0	0	Acan	inf	inf	1	0	0	0	1
Amyloid	0	0	0	0	0	0	0	0	0	0	0	0	0	0	0	0	App			1	0	0	0	0
BPI	54.6565	37.0739	61.22	30.7953	82.3137	34.2993	50.1569	22.8895	93.8127	44.3036	49.3278	73.9364	14.7707	240.073	116.56	22.1358	Bpi	1.81864	1.75391	0.66014	58.0478	46.6756	104.723	2
Beta 2-glycoprotein I	24.6651	5.9991	16.0279	3.96135	17.4777	7.5706	5.91947	8.28033	28.3182	20.6328	15.5241	23.5755	4.45702	61.8328	58.3877	5.46917	Apoh	2.1968	2.42707	0.282673	21.9004	11.2377	33.1381	2
Beta 2-microglobulin	1186.35	548.235	1160.56	572.036	1278.99	842.575	758.51	564.003	2261.38	1214.77	1757.73	2629.13	453.558	5169.2	3309.74	622.203	B2mg	4.30778	2.52019	0.0870241	914.605	863.908	1778.51	4
C1q	60.4892	28.9876	53.3382	27.7836	80.1216	41.6622	32.8827	22.0692	94.5983	46.5427	50.3626	75.3489	23.8847	178.994	123.152	20.9682	C1qa	1.67791	1.76732	0.66014	59.5646	43.4168	102.981	2
C1q	60.4892	28.9876	53.3382	27.7836	80.1216	41.6622	32.8827	22.0692	94.5983	46.5427	50.3626	75.3489	23.8847	178.994	123.152	20.9682	C1qb	1.67791	1.76732	0.66014	59.5646	43.4168	102.981	2
CENP-A	0	0	0	0	0	0	0	0	11.1707	0	0	0	0	20.5168	12.4641	0	Cenpa	inf	inf	0.66014	0	0	0	3
CENP-B	31.1314	33.8753	50.1987	16.966	44.3079	32.5523	24.2491	15.0221	139.613	49.7447	54.1715	91.1547	17.9454	449.276	196.944	10.1289	Cenpb	7.74816	4.0635	0.0870241	36.8156	31.0379	67.8535	4
Collagen I	7.19356	0	4.9902	0	9.06259	7.32501	0	0	0	0	0	0	0	10.4161	0	0	Co1a1	-0.571461	0.364563	0.66014	11.9137	3.57142	15.4851	0
Collagen I	7.19356	0	4.9902	0	9.06259	7.32501	0	0	0	0	0	0	0	10.4161	0	0	Co1a2	-0.571461	0.364563	0.66014	11.9137	3.57142	15.4851	0
Collagen I	7.19356	0	4.9902	0	9.06259	7.32501	0	0	0	0	0	0	0	10.4161	0	0	Co1a3	-0.571461	0.364563	0.66014	11.9137	3.57142	15.4851	0
Collagen I	7.19356	0	4.9902	0	9.06259	7.32501	0	0	0	0	0	0	0	10.4161	0	0	Co1a4	-0.571461	0.364563	0.66014	11.9137	3.57142	15.4851	0
Collagen I	7.19356	0	4.9902	0	9.06259	7.32501	0	0	0	0	0	0	0	10.4161	0	0	Co1a5	-0.571461	0.364563	0.66014	11.9137	3.57142	15.4851	0
Collagen I	7.19356	0	4.9902	0	9.06259	7.32501	0	0	0	0	0	0	0	10.4161	0	0	Co1a6	-0.571461	0.364563	0.66014	11.9137	3.57142	15.4851	0
Collagen II	0	0	0	0	0	0	0	0	0	0	0	0	0	0	0	0	Co2a1			1	0	0	0	0
Collagen II	0	0	0	0	0	0	0	0	0	0	0	0	0	0	0	0	Co2a2			1	0	0	0	0
Collagen II	0	0	0	0	0	0	0	0	0	0	0	0	0	0	0	0	Co2a3			1	0	0	0	0
Collagen II	0	0	0	0	0	0	0	0	0	0	0	0	0	0	0	0	Co2a4			1	0	0	0	0
Collagen II	0	0	0	0	0	0	0	0	0	0	0	0	0	0	0	0	Co2a5			1	0	0	0	0
Collagen II	0	0	0	0	0	0	0	0	0	0	0	0	0	0	0	0	Co2a6			1	0	0	0	0
Collagen III	0	0	0	0	0	0	0	0	8.36981	0	0	0	0	8.67456	0	0	Co3a1	inf	inf	0.980109	0	0	0	2
Collagen III	0	0	0	0	0	0	0	0	8.36981	0	0	0	0	8.67456	0	0	Co3a2	inf	inf	0.980109	0	0	0	2
Collagen III	0	0	0	0	0	0	0	0	8.36981	0	0	0	0	8.67456	0	0	Co3a3	inf	inf	0.980109	0	0	0	2
Collagen III	0	0	0	0	0	0	0	0	8.36981	0	0	0	0	8.67456	0	0	Co3a4	inf	inf	0.980109	0	0	0	2
Collagen III	0	0	0	0	0	0	0	0	8.36981	0	0	0	0	8.67456	0	0	Co3a5	inf	inf	0.980109	0	0	0	2
Collagen III	0	0	0	0	0	0	0	0	8.36981	0	0	0	0	8.67456	0	0	Co3a6	inf	inf	0.980109	0	0	0	2
Collagen IV	76.7489	15.852	59.8265	14.1844	395.055	33.9539	27.6666	6.53362	54.1849	53.529	16.6679	67.7499	15.5376	46.8135	221.343	16.4518	Col4a1	-0.132215	0.781616	0.980109	390.111	78.7276	468.839	0
Collagen IV	76.7489	15.852	59.8265	14.1844	395.055	33.9539	27.6666	6.53362	54.1849	53.529	16.6679	67.7499	15.5376	46.8135	221.343	16.4518	Col4a2	-0.132215	0.781616	0.980109	390.111	78.7276	468.839	0
Collagen IV	76.7489	15.852	59.8265	14.1844	395.055	33.9539	27.6666	6.53362	54.1849	53.529	16.6679	67.7499	15.5376	46.8135	221.343	16.4518	Col4a3	-0.132215	0.781616	0.980109	390.111	78.7276	468.839	0
Collagen IV	76.7489	15.852	59.8265	14.1844	395.055	33.9539	27.6666	6.53362	54.1849	53.529	16.6679	67.7499	15.5376	46.8135	221.343	16.4518	Col4a4	-0.132215	0.781616	0.980109	390.111	78.7276	468.839	0
Collagen IV	76.7489	15.852	59.8265	14.1844	395.055	33.9539	27.6666	6.53362	54.1849	53.529	16.6679	67.7499	15.5376	46.8135	221.343	16.4518	Col4a5	-0.132215	0.781616	0.980109	390.111	78.7276	468.839	0
Collagen IV	76.7489	15.852	59.8265	14.1844	395.055	33.9539	27.6666	6.53362	54.1849	53.529	16.6679	67.7499	15.5376	46.8135	221.343	16.4518	Col4a6	-0.132215	0.781616	0.980109	390.111	78.7276	468.839	0
Collagen V	32.4864	4.24375	5.8274	1.82147	14.7473	10.3032	3.92411	0	6.96935	18.5973	2.31101	25.8036	2.53537	11.9834	6.51311	1.32195	Col5a1	0.0318111	1.03655	0.980109	31.6089	9.16921	40.7781	0
Collagen V	32.4864	4.24375	5.8274	1.82147	14.7473	10.3032	3.92411	0	6.96935	18.5973	2.31101	25.8036	2.53537	11.9834	6.51311	1.32195	Col5a2	0.0318111	1.03655	0.980109	31.6089	9.16921	40.7781	0
Collagen V	32.4864	4.24375	5.8274	1.82147	14.7473	10.3032	3.92411	0	6.96935	18.5973	2.31101	25.8036	2.53537	11.9834	6.51311	1.32195	Col5a3	0.0318111	1.03655	0.980109	31.6089	9.16921	40.7781	0
Collagen V	32.4864	4.24375	5.8274	1.82147	14.7473	10.3032	3.92411	0	6.96935	18.5973	2.31101	25.8036	2.53537	11.9834	6.51311	1.32195	Col5a4	0.0318111	1.03655	0.980109	31.6089	9.16921	40.7781	0
Collagen V	32.4864	4.24375	5.8274	1.82147	14.7473	10.3032	3.92411	0	6.96935	18.5973	2.31101	25.8036	2.53537	11.9834	6.51311	1.32195	Col5a5	0.0318111	1.03655	0.980109	31.6089	9.16921	40.7781	0
Collagen V	32.4864	4.24375	5.8274	1.82147	14.7473	10.3032	3.92411	0	6.96935	18.5973	2.31101	25.8036	2.53537	11.9834	6.51311	1.32195	Col5a6	0.0318111	1.03655	0.980109	31.6089	9.16921	40.7781	0
Collagen VI	0	0	0	0.58518	0	0	0	0	149.416	73.3237	23.9928	13.0373	9.91934	254.401	309.418	15.3227	Col6a1	512.493	1450.55	0.0001554	0.620677	0.0731474	0.693824	8
Collagen VI	0	0	0	0.58518	0	0	0	0	149.416	73.3237	23.9928	13.0373	9.91934	254.401	309.418	15.3227	Col6a2	512.493	1450.55	0.0001554	0.620677	0.0731474	0.693824	8
Collagen VI	0	0	0	0.58518	0	0	0	0	149.416	73.3237	23.9928	13.0373	9.91934	254.401	309.418	15.3227	Col6a3	512.493	1450.55	0.0001554	0.620677	0.0731474	0.693824	8
Collagen VI	0	0	0	0.58518	0	0	0	0	149.416	73.3237	23.9928	13.0373	9.91934	254.401	309.418	15.3227	Col6a4	512.493	1450.55	0.0001554	0.620677	0.0731474	0.693824	8
Collagen VI	0	0	0	0.58518	0	0	0	0	149.416	73.3237	23.9928	13.0373	9.91934	254.401	309.418	15.3227	Col6a5	512.493	1450.55	0.0001554	0.620677	0.0731474	0.693824	8
Collagen VI	0	0	0	0.58518	0	0	0	0	149.416	73.3237	23.9928	13.0373	9.91934	254.401	309.418	15.3227	Col6a6	512.493	1450.55	0.0001554	0.620677	0.0731474	0.693824	8
Cytochrome C	0	0.243844	0	0	0	0.162864	0.569372	0.0125737	9.61466	10.9282	0	10.5693	0.33722	18.09	19.8345	0.217518	Cycs	42.2662	70.39	0.0870241	0.608667	0.123582	0.732248	5
Decorin-bovine	0	0	0	0	0	0	0	0	0	0	0	0	0	0	0	0	Dcn			1	0	0	0	0
Elastin	6.69485	1.06134	5.83528	3.60579	11.1532	5.46313	3.76523	0.397209	9.15643	11.5443	5.20665	15.621	0	32.9166	12.2096	0	Eln	1.78544	2.28182	0.282673	10.224	4.747	14.971	2
Entaktin EDTA	74.841	20.7361	52.8059	84.9153	101.732	45.8644	36.7035	22.9989	506.47	116.721	81.7636	141.365	4.05871	482.943	592.602	13.4128	Nid1	6.34966	4.40161	0.0870241	88.513	55.0746	143.588	3
Fibronectin	263.282	92.6847	185.789	86.3629	154.422	122.146	97.9007	64.2183	140.76	100.524	106.164	165.779	32.7413	324.478	154.239	88.0344	Fn1	0.0875257	1.04304	0.980109	196.72	133.351	330.07	0
GP2	30.6146	16.8756	29.3138	17.4003	34.3606	34.9863	20.8504	16.3247	31.1576	24.1635	21.6936	31.0705	7.85708	74.3024	39.0135	12.7734	Gp2	0.64136	1.20578	0.980109	24.151	25.0908	49.2418	1
Heparan HSPG	180.179	64.7287	142.918	61.4725	157.15	80.3792	74.7917	56.0233	158.019	70.9949	102.809	146.171	33.3554	436.911	210.036	42.6468	Sdc2	0.967124	1.46879	0.980109	148.625	102.205	250.83	1
Heperan Sulfate	0.87035	0	1.22283	0	0.819742	1.01817	0	0	2.36783	1.13142	1.13902	1.18287	0	2.75344	3.53762	1.32195	Hspg2	2.20596	3.41741	0.018648	1.61546	0.491386	2.10685	3
Histone H1	163.947	56.5449	46.8862	80.9146	280.354	130.635	98.584	87.0735	338.032	170.407	134.357	328.735	20.8717	238.128	740.191	0	H1-0	1.69259	2.08555	0.282673	227.266	118.117	345.384	1
Histone H2A	634.264	0	0	0	0	0	0	0	8.19399	8.59241	10.6885	55.8677	0	34.4482	198.982	163.853	Hist1h2ad	-0.0856416	0.757769	0.018648	672.739	79.283	752.022	0
Histone H2B	17.0767	0	0	0	0	0.0152088	0	0	4.67023	505.915	4.86097	39.8501	0	60.6244	148.203	8.49358	H2bc1	15.6442	45.2036	0.018648	18.1103	2.13649	20.2468	4
Histone H3	0	0	0	0	0	0	0	0	209.096	0	0	0	0	0	53.5226	0	H3c1	inf	inf	0.980109	0	0	0	2
Histone H4	0	0	0	0	0	0	0	0	0	0	0	0	0	0	0	0	H4c1			1	0	0	0	0
Intrinsic Factor	62.2958	28.6821	58.5707	25.6201	67.331	39.3847	34.6814	24.3115	78.3929	83.221	36.0057	81.732	16.6612	168.545	78.5199	22.7747	Cblif	1.60682	1.65999	0.0870241	52.5049	42.6097	95.1145	1
Jo-1	138.626	86.1123	216.382	88.0528	155.444	93.5184	90.4402	67.3947	235.845	104.762	145.88	209.091	45.0735	741.326	337.982	79.0037	Jo-1	2.41913	2.02887	0.66014	149.278	116.996	266.274	2
KU -P70/P80	128.243	72.7548	147.968	62.239	240.416	83.3732	93.1191	56.6943	172.411	188.132	91.2411	152.915	31.4718	587.012	161.774	43.5547	Xrcc5	1.10912	1.61449	0.282673	183.829	110.601	294.43	1
LC1	152.627	97.7205	210.103	80.326	186.71	108.935	115.262	78.2856	237.245	96.6115	165.804	250.125	56.7915	865.147	293.35	70.6484	Dnal1	2.55284	1.97649	0.282673	147.74	128.746	276.487	2
La/SSB	84.4251	59.9984	85.9538	44.0199	92.1744	46.8146	45.7392	37.1512	136.959	73.1611	95.6165	119.881	26.802	519.527	203.632	42.419	Ssb	4.07734	2.45427	0.0870241	66.378	62.0346	128.413	3
Laminin	27.6023	5.27061	19.5931	5.04419	22.1204	12.435	8.67687	7.37374	44.6599	23.5701	24.9073	34.1117	4.82595	113.532	68.4661	8.18062	Lama1	3.13145	2.98063	0.0870241	25.6436	13.5145	39.1581	3
MAG-myelin-associated glycoprotein-FC	1527.95	768.35	726.28	946.888	1504.13	851.435	829.473	737.609	1380.64	1296.76	1118.49	1967.62	357.422	1949.77	1868.03	581.911	Mag	0.982509	1.33306	0.282673	1003.24	986.515	1989.76	0
MBP-myelin basic protein	29.1289	0	0	0	0	0	0	0	2.48428	5.07223	0	0	0	42.9888	43.8237	0	Mbp	0.791856	3.23971	0.66014	30.8958	3.64111	34.5369	2
MPO	128.615	48.8819	60.6431	39.4119	95.6104	42.5871	35.7827	31.2291	208.08	221.131	75.1602	117.745	13.7308	208.415	153.41	22.021	Mpo	1.95614	2.11221	0.282673	102.932	60.3452	163.277	3
Myosin	317.594	142.759	282.155	222.032	338.601	208.303	926.104	108.904	1064.47	273.661	347.34	757.643	46.143	1336.32	713.532	183.665	Myh1	1.05304	1.85465	0.282673	775.017	318.307	1093.32	1
Nucleolin	3.54688	4.22345	1.96048	2.12103	2.44113	3.93562	1.54844	1.43271	9.23367	30.4689	4.30425	9.97283	1.59864	18.361	6.76657	2.6434	Ncl	7.07928	3.92976	0.018648	3.29162	2.65122	5.94284	5
Nup62	6.7419	3.32731	9.38548	3.67591	14.4631	29.7493	6.44225	1.56864	27.5761	10.1555	18.1329	26.4115	5.10371	74.1552	21.9856	9.45143	Nup62	1.60618	2.56088	0.0870241	27.4607	9.41923	36.8799	1
PCNA	107.462	60.1465	154.011	54.6729	142.654	85.1093	85.9435	51.0583	174.225	79.4367	135.332	177.479	32.5528	672.014	204.086	48.2923	Pcna	2.48797	2.05574	0.282673	117.921	92.6321	210.553	1
PL-12	45.7318	19.5302	42.5796	20.2057	65.115	31.4679	23.0856	17.3603	55.5934	49.2107	39.6458	65.8808	11.1652	178.021	84.1819	13.8888	Tars	1.73009	1.87715	0.282673	50.3973	33.1345	83.5318	2
PL-7	291.331	0	0	0	283	0	0	0	272.47	162.965	149.44	469.018	0	466.168	305.582	0	Tars	1.17648	3.17873	0.282673	398.852	71.7914	470.643	0
PM/Scl-100	214.464	97.9292	193.109	89.3935	245.682	123.616	102.735	78.5395	278.061	449.975	170.868	272.74	48.577	979.079	343.393	68.3487	Exosc10	2.83555	2.27946	0.0870241	193.821	143.183	337.004	3
PM/Scl-75	359.938	192.114	254.474	121.433	829.084	298.315	110.945	118.326	324.674	246.236	130.644	573.538	61.2861	806.284	333.222	159.395	Exosc9	0.184235	1.15348	0.980109	713.729	285.579	999.308	0
PR3	7.19356	4.54923	3.10651	1.20333	3.94634	5.7483	3.20464	2.20928	12.9713	41.8851	2.89701	13.6452	10.0799	40.1958	20.7955	13.742	Prtn3	8.12149	5.01302	0.0024864	5.77406	3.89515	9.66921	7
Peroxiredoxin 1	1366.62	331.274	575.588	314.159	701.02	387.268	259.356	72.3618	593.281	543.951	344.777	702.577	78.2367	1808.6	1154	180.322	Prdx1	0.438153	1.34886	0.980109	1196.59	500.955	1697.54	1
Prothrombin protein	30.8502	14.3076	36.1696	13.6427	32.3691	21.6147	16.2897	11.387	35.0218	25.1927	23.0653	36.3856	3.08356	90.5768	35.4497	10.2989	F2	1.06053	1.46676	0.66014	29.1519	22.0788	51.2307	1
Ribo phaspho protein P1	63.5232	5.54443	28.0277	14.68	57.8396	24.8754	14.7931	5.77146	124.863	4164.28	68.9172	106.863	147.283	200.932	253.232	523.738	Rplp1	30.0377	25.9939	0.0001554	67.1038	26.8819	93.9857	7
Ribo phaspho protein P2	43.7779	8.52046	11.0599	9.85737	6.22023	12.0551	9.49999	15.0221	101.2	32.57	11.6869	129.15	7.02996	32.1849	22.5807	2.90268	Rplp2	2.30531	2.92472	0.282673	36.3225	14.5016	50.8241	2
Ribo phasphoprotein P0	139.236	47.5914	67.4203	89.7833	98.7131	52.2093	56.0728	56.8833	126.256	38.9541	59.5451	113.83	20.9355	527.222	85.1548	30.3847	Rplp0	1.56856	1.64873	0.66014	94.2831	75.9887	170.272	1
Ro/SSA-52KDa	372.302	209.189	323.811	206.788	299.6	171.428	158.567	121.999	374.435	234.812	222.326	343.982	90.1851	1170.17	441.018	199.985	Trim21	1.71098	1.65098	0.66014	265.907	232.96	498.867	1
Ro/SSA-60KDa	121.481	52.4605	107.554	45.7291	97.8601	76.8035	55.6285	29.3493	114.954	57.5732	50.6624	131.807	18.1921	265.963	86.3541	33.4064	RO60	0.654893	1.29316	0.980109	98.5158	73.3583	171.874	1
SP100	13.7177	2.18634	6.49088	0	11.553	1.06304	1.3271	0	22.5178	17.9954	7.87154	18.8828	1.44109	116.158	22.3086	2.87765	Sp100	3.99898	5.78053	0.0870241	16.2899	4.54225	20.8321	3
SRP54	60.365	34.6394	46.3069	32.059	68.8578	34.7084	41.2644	25.8561	87.6932	547.84	40.4849	109.501	36.0467	149.564	94.8083	57.6521	Srp54	6.57724	3.26571	0.0870241	44.445	43.0071	87.4521	5
SmD	124.899	11.6492	0	5.6257	56.9646	9.44191	3.21241	0	51.638	3028.9	9.05153	45.2334	526.485	98.0728	109.826	282.737	Snrpd3	11.2133	19.6038	0.0870241	131.768	26.4741	158.242	3
SmD	124.899	11.6492	0	5.6257	56.9646	9.44191	3.21241	0	51.638	3028.9	9.05153	45.2334	526.485	98.0728	109.826	282.737	Snrpd2	11.2133	19.6038	0.0870241	131.768	26.4741	158.242	3
SmD	124.899	11.6492	0	5.6257	56.9646	9.44191	3.21241	0	51.638	3028.9	9.05153	45.2334	526.485	98.0728	109.826	282.737	Snrpd1	11.2133	19.6038	0.0870241	131.768	26.4741	158.242	3
TPO	105.655	57.3972	111.523	46.9461	106.84	62.1594	57.5245	44.3316	118.806	52.6557	71.7514	126.414	28.2187	389.716	120.772	39.4854	Tpo	1.54514	1.60003	0.282673	86.2646	74.0471	160.312	1
TTG	292.796	150.084	349.441	135.568	320.686	172.511	173.925	132.802	378.068	222.381	326.436	410.7	80.1479	1856	423.581	129.741	Ttg1	2.93218	2.21497	0.282673	268.474	215.977	484.451	1
Thyroglobulin	37.9919	20.4917	39.8192	23.9238	58.8351	40.1739	17.5519	16.1359	45.0889	21.4542	24.8729	64.4213	5.43651	196.446	48.6005	16.5371	Tg	1.41439	1.65876	0.66014	44.5249	31.8654	76.3903	1
Topoisomerase I	127.705	95.0816	73.8443	69.838	158.969	80.2575	49.9619	37.4946	242.667	179.317	83.7978	201.683	7.18079	469.613	199.757	54.9839	Top1	2.32699	2.07602	0.0870241	120.195	86.6441	206.839	2
Vimentin	24.4558	8.47357	12.1726	5.79612	18.3742	12.5787	7.70868	4.09916	27.824	13.0052	9.28357	26.0591	2.66456	40.3659	18.6578	4.80849	Vim	0.896024	1.52328	0.66014	20.5113	11.7074	32.2187	1
Vitronectin	142.32	40.5926	144.463	75.6795	226.989	82.0453	667.511	20.59	117.551	113.739	150.981	269.752	28.7202	635.727	205.201	58.0824	Vtn	0.107059	1.12824	0.980109	628.962	175.024	803.986	0
alpha-actinin	4.97167	3.08265	2.66887	6.04397	7.13672	0	0	0	116.251	82.9976	34.1022	35.5302	0	198.531	206.805	12.6487	Actn1	28.9443	28.7345	0.0024864	8.58927	2.98798	11.5773	7
gP210	3.5803	0	6.246	0	4.51481	0.317413	0	0	42.381	98.3581	7.29197	6.04621	1.09068	87.9131	26.7464	0.87031	Nup210	12.5594	18.4669	0.0870241	7.64485	1.83231	9.47717	4
